# The defence island repertoire of the *Escherichia coli* pan-genome

**DOI:** 10.1101/2022.06.09.495481

**Authors:** Dina Hochhauser, Adi Millman, Rotem Sorek

## Abstract

In recent years it has become clear that anti-phage defence systems cluster non-randomly within bacterial genomes in so-called “defence islands”. Despite serving as a valuable tool for the discovery of novel defence systems, the nature and distribution of defence islands themselves remain poorly understood. In this study, we comprehensively mapped the repertoire of defence islands within >1,300 strains of *Escherichia coli,* the most widely studied organism in terms of phage-bacteria interactions. We found that defence islands preferentially integrate at several dozens of dedicated integration hotspots in the *E. coli* genome. Defence islands are usually carried on mobile genetic elements including prophages, integrative conjugative elements and transposons, as well as on other genetic elements whose nature of mobilisation is unclear. Each type of mobile genetic element has a preferred integration position but can carry a diverse variety of defensive cargo. On average, an *E. coli* genome has 4.5 genomic hotspots occupied by a defence system-containing mobile element, with some strains possessing up to eight defensively occupied hotspots. Our data show that the overwhelming majority of the *E. coli* pan-immune system is carried on mobile genetic elements that integrate at a discrete set of genomic hotspots, and explains why the immune repertoire substantially varies between different strains of the same species.
