## Supplementary Table 1 for "The defence island repertoire of the *Escherichia coli* pan-genome"

### Sheet: 2022-02-09_Table-S1_41-hotspots
Hotspot in the E. coli K-12 genome	Flanking gene upstream of the hotspot (IMG ID)	Gene symbol of upstream gene	Gene product of upstream gene	Flanking gene downstream of the hotspot (IMG ID)	Gene symbol of downstream gene	Gene product of downstream gene	Start coordinate of the upstream gene in the K-12 genome (Genbank accession: CP014348)	End coordinate of the upstream gene in the K-12 genome (Genbank accession: CP014348)	Start coordinate of the downstream gene in the K-12 genome (Genbank accession: CP014348)	End coordinate of the downstream gene in the K-12 genome (Genbank accession: CP014348)	Hotspot start coordinate	Hotspot end coordinate	tRNA within integration hotspot?
1	2688075859	setC	MFS transporter, SET family, sugar efflux transporter	2688075861	yicJ	glycoside/pentoside/hexuronide:cation symporter, GPH family	45982	47166	48190	49572	45982	49572	tRNA_Opal_TCA
2	2688075873	dinD	DNA-directed RNA polymerase, subunit N	2688075874	yicC	TIGR00255 family protein	65535	66359	66580	67443	65535	67443
3	2688076039	yhiN	hypothetical protein	2688076040	yhiM	Protein of unknown function (DUF2776)	246709	247911	248226	249278	246709	249278
4	2688076467	yqjH	ferric-chelate reductase (NADPH)	2688076469	mug	G/U mismatch-specific uracil-DNA glycosylase	667629	668393	668647	669153	667629	669153	tRNA_Met_CAT
5	2688076569	yghD	type II secretion system protein M (GspM)	2688076571	yqgA	hypothetical protein	772994	773530	773860	774567	772994	774567	tRNA_Phe_GAA
6	2688076586	yggS	hypothetical protein	2688076587	yggR	twitching motility protein PilT	788318	789022	789040	790020	788318	790020
7	2688076778	cysH	phosphoadenylylsulfate reductase (thioredoxin)	2688076788	iap	IAP aminopeptidase. Metallo peptidase. MEROPS family M28C	995808	996542	1006502	1007539	995808	1007539
8	2688076809	mutS	DNA mismatch repair protein MutS	2688076811	ygbA	Nitrous oxide-stimulated promoter	1024915	1027476	1027763	1028116	1024915	1028116
9	2688076891		hypothetical protein	2688076921	smpB	SsrA-binding protein	1097840	1098172	1129191	1129673	1097840	1129673	tRNA_Met_CAT
10	2688077039	guaA	GMP synthase (glutamine-hydrolyzing)	2688077040	yfgI	hypothetical protein	1252034	1253611	1253704	1254243	1252034	1254243
11	2688077186	dsdC	LysR family transcriptional regulator, D-serine deaminase activator	2688077203	yfdC	Formate/nitrite transporter FocA, FNT family	1406820	1407755	1418216	1419148	1406820	1419148	tRNA_Arg_CCT
12	2688077475	yegR	hypothetical protein	2688077478	yegQ	putative protease	1717477	1717794	1718754	1720115	1717477	1720115
13	2688077576	erfK	L,D-transpeptidase ErfK/SrfK	2688077578	nac	LysR family transcriptional regulator, nitrogen assimilation regulatory protein	1822457	1823392	1823850	1824767	1822457	1824767	tRNA_Asn_GTT
14	2688077579	cbl	LysR family transcriptional regulator, cys regulon transcriptional activator	2688077581	yeeO	putative efflux protein, MATE family	1824869	1825819	1826126	1827580	1824869	1827580	tRNA_Asn_GTT
15	2688077581	yeeO	putative efflux protein, MATE family	2688077583	yeeN	DNA-binding regulatory protein, YebC/PmpR family	1826126	1827580	1828209	1828925	1826126	1828925	tRNA_Asn_GTT
16	2688077587	yeeJ	adhesin/invasin	2688077590	mtfA	hypothetical protein	1833769	1840872	1841335	1842132	1833769	1842132	tRNA_Asn_GTT
17	2688077590	mtfA	hypothetical protein	2688077593	zinT	Zn/Cd-binding protein ZinT	1841335	1842132	1843758	1844408	1841335	1844408
18	2688077652	pgsA	CDP-diacylglycerol--glycerol-3-phosphate 3-phosphatidyltransferase	2688077656	yecA	uncharacterized protein	1892966	1893514	1894164	1894829	1892966	1894829	tRNA_Gly_GCC, tRNA_Cys_GCA, tRNA_Leu_TAA
19	2688077856	ihfA	integration host factor subunit alpha	2688077857	btuC	vitamin B12 transport system permease protein	2089455	2089754	2089855	2090835	2089455	2090835
20	2688078071	hipA	serine/threonine-protein kinase HipA	2688078072	ydeT	PapC C-terminal domain-containing protein	2292830	2294152	2295005	2296153	2292830	2296153
21	2688078208	ynaF	universal stress protein F	2688078238	ttcA	tRNA s(2)C-32 sulfurtransferase	2449386	2449820	2473057	2473992	2449386	2473992
22	2688078395	ychF	hypothetical protein	2688078397	ycgV	outer membrane autotransporter barrel domain-containing protein	2625994	2627085	2627854	2630721	2625994	2630721
23	2688078416	umuC	DNA polymerase V	2688078417	umuD	SOS response UmuD protein. Serine peptidase. MEROPS family S24	2651352	2652620	2652620	2653039	2651352	2653039
24	2688078439	ycgX	Uncharacterized conserved protein YbcV, DUF1398 family	2688078464	icdA	isocitrate dehydrogenase (NADP)	2670699	2671103	2687432	2688682	2670699	2688682
25	2688078567	ghrA	glyoxylate/hydroxypyruvate reductase A	2688078572	ycdU	hypothetical protein	2784980	2785918	2787156	2788142	2784980	2788142	tRNA_Ser_GGA
26	2688078596	ymdF	hypothetical protein	2688078597	wrbA	NAD(P)H dehydrogenase (quinone)	2815731	2815904	2816277	2816873	2815731	2816873
27	2688078700	pflB	formate C-acetyltransferase	2688078701	pflA	pyruvate formate lyase activating enzyme	2930431	2932713	2932905	2933645	2930431	2933645
28	2688078719	infA	bacterial translation initiation factor 1 (bIF-1)	2688078721		C-terminal, D2-small domain-containing protein, of ClpB protein	2957542	2957760	2958445	2958837	2957542	2958837	tRNA_Ser_GGA
29	2688078757	ybjL	putative transport protein	2688078759	rcdA	transcriptional regulator, TetR family	2994166	2995851	2996026	2996562	2994166	2996562
30	2688078785	ybiT	ATPase components of ABC transporters with duplicated ATPase domains	2688078786	ybiS	L,D-transpeptidase YbiS	3026430	3028022	3028241	3029161	3026430	3029161
31	2688078832	ybhB	phospholipid-binding protein, PBP family	2688078833	ybhC	pectinesterase	3076076	3076552	3076704	3077987	3076076	3077987
32	2688079080	envY	transcriptional regulator, AraC family	2688079112	fimZ	two component transcriptional regulator, LuxR family	3320821	3321582	3343249	3343881	3320821	3343881	tRNA_Arg_TCT
33	2688079363	yagP	LysR substrate binding domain-containing protein	2688079408	proA	glutamate-5-semialdehyde dehydrogenase	3610049	3610459	3645084	3646337	3610049	3646337	tRNA_Thr_CGT
34	2688079435	yafT	hypothetical protein	2688079437	dnaQ	DNA polymerase III, epsilon subunit	3668944	3669729	3670266	3671006	3668944	3671006	tRNA_Asp_GTC
35	2688079682	prfC	bacterial peptide chain release factor 3 (bRF-3)	2688079683	yjjG	5'-nucleotidase	3934200	3935816	3935880	3936557	3934200	3936557
36	2688079707	yjiA	GTPase, G3E family	2688079723	yjiO	Predicted arabinose efflux permease, MFS family	3956338	3957294	3976684	3977916	3956338	3977916
37	2688079754	nanS	hypothetical protein	2688079798	yjgB	uncharacterized zinc-type alcohol dehydrogenase-like protein	4007609	4008589	4048994	4050013	4007609	4050013	tRNA_Leu_CAA
38	2688079931	yjdC	transcriptional regulator, TetR family	2688079933	cadC	lysine decarboxylase transcriptional regulator, CadC	4181895	4182470	4183269	4184807	4181895	4184807	tRNA_Phe_GAA
39	2688080010	yjcB	Family of unknown function	2688080011	ssb	single-strand binding protein	4270051	4270332	4270431	4270967	4270051	4270967
40	2688080164	fieF	ferrous-iron efflux pump FieF	2688080165	yiiO	protein CpxP	4437721	4438623	4438772	4439272	4437721	4439272
41	2688080373	tnaA	tryptophanase	2688080374	mnmE	tRNA modification GTPase trmE	4651515	4652930	4653468	4654832	4651515	4654832
